# Epistatic genetic interactions govern morphogenesis during sexual reproduction and infection in a global human fungal pathogen

**DOI:** 10.1101/2021.12.09.472005

**Authors:** Sheng Sun, Cullen Roth, Anna Floyd Averette, Paul Magwene, Joseph Heitman

## Abstract

Cellular development is orchestrated by evolutionarily conserved signaling pathways, which are often pleiotropic and involve intra- and inter-pathway epistatic interactions that form intricate, complex regulatory networks. *Cryptococcus* species are a group of closely-related human fungal pathogens that grow as yeasts yet transition to hyphae during sexual reproduction. Additionally, during infection they can form large, polyploid titan cells that evade immunity and develop drug resistance. Multiple known signaling pathways regulate cellular development, yet how these are coordinated and interact with genetic variation is less well understood. Here, we conducted quantitative trait locus (QTL) analyses of a mapping population generated by sexual reproduction of two parents, only one of which is unisexually fertile. We observed transgressive segregation of the unisexual phenotype among progeny, as well as a novel large-cell phenotype under mating-inducing conditions. These large-cell progeny were found to produce titan cells both *in vitro* and in infected animals. Two major QTLs and corresponding quantitative trait genes (QTGs) were identified: *RIC8* (encoding a guanine-exchange factor) and *CNC06490* (encoding a putative Rho-GTPase activator), both involved in G-protein signaling. The two QTGs interact epistatically with each other and with the mating-type locus in phenotypic determination. These findings provide insights into the complex genetics of morphogenesis during unisexual reproduction and pathogenic titan cell formation and illustrate how QTL analysis can be applied to identify epistasis between genes. This study shows that phenotypic outcomes are influenced by the genetic background upon which mutations arise, implicating dynamic, complex genotype-to-phenotype landscapes in fungal pathogens and beyond.

**Significance statement:** Cellular development is regulated by a complex web of signaling pathways that respond to both intracellular and extracellular cues. Morphological transitions in pathogenic fungi, such as those observed during sexual reproduction or in response to the host environment, offer tractable models for understanding the principles that govern eukaryotic cell development and morphogenesis. Using the human fungal pathogen *Cryptococcus deneoformans* as a model and applying QTL analysis, we defined novel genes and gene-gene interactions involved in the yeast-hyphal transition and titanization, two morphological developments that are important for adaptation, pathogenesis, and evolution of this fungal pathogen. Our study provides new insights into the conservation and complexity of key signaling pathways in regulating cell development in fungi, as well as other eukaryotes.
