## Supplemental Table S2 for "Epistatic genetic interactions govern morphogenesis during sexual reproduction and infection in a global human fungal pathogen"

### Sheet: TableS1_B3502A_Progeny
Basidium	Spore	NAT Ristant (Y-yes; N-no)	MAT (STE20; a-a, b-alpha)	RIC8 (a-StopGain; b-WT)	Phenotype on MS medium	WGS
B3502A (parent)		N	a	a	S
CF830 (parent)		Y	b	b	N
1	1	N	a	b	N	Yes
	2	N	b	a	S	Yes
	3	N	b	a	S
	4	Y	b	b	N	Yes
	5	N	a	b	N
	6	N	a	b	N
	7	N	a	b	N
	8	N	b	a	S
	9	Y	a	a	G	Yes
	10	N	a	b	N
	11	Y	b	b	N
	12	Y	b	b	N
2	1	Y	b	b	N	Yes
	2	N	a	a	G	Yes
	3	Y	b	b	N
	4	Y	b	b	N
	5	N	a	a	S	Yes
	6	N	a	a	G
	7	N	a	b	N	Yes
3	1	Y	b	a	T	Yes
	2	N	b	b	N	Yes
	3	Y	b	a	T
	4	N	a	b	N	Yes
	5	N	a	b	N
	6	Y	a	a	S	Yes
	7	Y	a	a	S
	8	Y	b	a	T
4	1	Y	a	a	S	Yes
	2	Y	b	b	N	Yes
	3	Y	a	a	S
Random	1	Y	a	a	S	Yes
	2	Y	a	a	S
	3	Y	a	a	S
	4	Y	a	b	N	Yes
	5	Y	b	b	N	Yes
	6	Y	b	a	G	Yes
	7	Y	b	b	S	Yes
	8	Y	b	b	N
	9	Y	a	a	G	Yes
	10	Y	b	a	T	Yes
	11	Y	b	b	N	Yes
	12	Y	a	b	N	Yes
	13	Y	b	a	G
	14	Y	?	?	N	Yes
	15	Y	a	a	G
	16	Y	a	b	N
	17	Y	b	?	T
	18	Y	b	?	N
	19	Y	b	b	N
	20	Y	b	a	T	Yes
	21	Y	b	b	N
