## Supplemental Table S3 for "Epistatic genetic interactions govern morphogenesis during sexual reproduction and infection in a global human fungal pathogen"

### Sheet: TableS2_B3502B_Progeny
Basidium	Spore	NAT Ristant (Y-yes; N-no)	MAT (STE20; a-a, b-alpha)	RIC8 (a-StopGain; b-WT)	Phenotype on MS medium	WGS
B3502B (parent)		N	a	a	S
CF830 (parent)		Y	b	b	N
1	1	N	a	a	S	Yes
	2	N	b	b	N	Yes
	3	N	b	a	G	Yes
	4	N	b	a	G
	5	N	b	a	G
	6	N	b	a	G
	7	N	a	b	N	Yes
	8	N	a	a	S
2	1	N	b	b	N	Yes
	2	N	b	b	N
	3	Y	a	a	S	Yes
	4	N	b	b	N
	5	Y	a	a	S
	6	N	b	b	N
3	1	N	b	b	N	Yes
	2	N	b	b	N
	3	N	a	a	G	Yes
	4	N	a	a	G
	5	N	a	a	G
	6	Y	a	b	N	Yes
4	1	N	b	a	S	Yes
	2	Y	b	b	N	Yes
	3	N	a	a	G	Yes
	4	N	b	a	T	Yes
	5	Y	a	b	N	Yes
	6	Y	a	b	N
	7	N	b	b	N
5	1	N	a	a	S	Yes
	2	Y	ab	ab	T
	3	Y	b	b	N	Yes
	4	N	a	a	S
	5	Y	b	b	N
	6	N	a	b	N	Yes
	7	Y	b	a	G	Yes
	8	Y	ab	ab	T
	9	N	a	a	S
	10	N	a	b	N
	11	N	a	a	S
	12	N	a	a	S
	13	N	a	a	S
	14	N	a	b	N
6	1	N	b	b	N	Yes
	2	N	b	b	N
	3	Y	a	ab	N
	4	Y	ab?	b	N
	5	Y	b	b	N	Yes
	6	Y	b	b	N
	7	Y	b	a	S	Yes
7	1	N	b	a	S	Yes
	2	N	b	a	S
	3	Y	b	a	T	Yes
	4	Y	b	a	T
	5	Y	a	b	N
	6	Y	a	b	N
	7	Y	a	a	G	Yes
	8	Y	a	b	N
	9	Y	a	b	N
	10	Y	a	b	N
	11	N	b	a	S
	12	N	b	b	N	Yes
	13	Y	a	b	N	Yes
	14	Y	a	a	G
	15	N	b	b	N
8	1	N	a	b	N	Yes
	2	N	a	b	N
	3	Y	b	a	G	Yes
	4	N	a	b	N
	5	Y	b	a	G
	6	Y	b	a	T	Yes
	7	N	a	b	N
	8	Y	b	a	G
	9	Y	b	a	S	Yes
	10	N	a	b	N
	11	Y	b	a	G
Random	1	Y	a	b	N	Yes
	2	Y	a	b	N	Yes
	3	Y	a	a	N	Yes
	4	Y	b	b	N	Yes
	5	Y	b	a	G	Yes
	6	Y	b	b	N
	7	Y	b	a	T	Yes
	8	Y	a	a	G	Yes
	9	Y	a	a	N	Yes
	10	Y	b	b	N	Yes
	11	Y	a	a	N	Yes
	12	Y	b	a	S	Yes
	13	Y	a	a	N	Yes
	14	Y	b	b	N
	15	Y	b	a	T
	16	Y	b	b	N
	17	Y	b	a	N	Yes
	18	Y	a	a	G	Yes
	19	Y	a	a	G	Yes
	20	Y	a	a	G
	21	Y	b	b	N	Yes
	22	Y	b	b	N
	23	Y	b	b	N
	24	Y	ab?	a	G
	25	Y	a	a	G	Yes
	26	Y	b	b	S	Yes
	27	Y	a	a	G
	28	Y	a	a	G
	29	Y	a	a	G	Yes
	30	Y	b	b	S
	31	Y	b	a	G	Yes
	32	Y	a	a	S
	33	Y	a	a	G	Yes
	34	Y	b	b	N	Yes
	35	Y	a	a	G
	36	Y	a	a	G
	37	Y	b	a	G	Yes
	38	Y	b	b	N
	39	Y	a	a	G
	40	Y	a	a	G
	41	Y	a	a	G
	42	Y	b	b	S	Yes
	43	Y	b	a	G	Yes
	44	Y	b	b	S
	45	Y	a	a	G
	46	Y	a	a	G
