## Supplemental Table S4 for "Epistatic genetic interactions govern morphogenesis during sexual reproduction and infection in a global human fungal pathogen"

### Sheet: TableS3_B3502C_Progeny
Strain	NAT Ristant (Y-yes; N-no)	MAT (STE20; a-a, b-alpha)	RIC8 (a-StopGain; b-WT)	Phenotype on MS medium
B3502C (parent)	N	a	b	N
CF830 (parent)	Y	b	b	N
Random Spore 01	Y	b	b	N
Random Spore 02	N	b	b	N
Random Spore 03	N	a	b	N
Random Spore 04	Y	a	b	N
Random Spore 05	N	b	b	N
Random Spore 06	N	b	b	N
Random Spore 07	N	b	b	N
Random Spore 08	Y	a	b	N
Random Spore 09	Y	a	b	N
Random Spore 10	N	b	b	N
Random Spore 11	Y	a	b	N
Random Spore 12	Y	b	b	N
Random Spore 13	N	a	b	N
Random Spore 14	Y	a	b	N
Random Spore 15	Y	b	b	N
Random Spore 16	Y	b	b	N
Random Spore 17	Y	a	b	N
Random Spore 18	N	a	b	N
Random Spore 19	N	b	b	N
Random Spore 20	N	a	b	N
Random Spore 21	Y	b	b	N
Random Spore 22	N	b	b	N
Random Spore 23	Y	b	b	N
Random Spore 24	N	a	b	N
Random Spore 25	N	a	b	N
Random Spore 26	N	a	b	N
Random Spore 27	N	a	b	N
Random Spore 28	N	a	b	N
Random Spore 29	N	a	b	N
Random Spore 30	Y	b	b	N
Random Spore 31	Y	b	b	N
Random Spore 32	N	a	b	N
Random Spore 33	Y	a	b	N
Random Spore 34	Y	b	b	N
Random Spore 35	Y	b	b	N
Random Spore 36	N	b	b	N
Random Spore 37	N	a	b	N
Random Spore 38	N	b	b	N
Random Spore 39	N	a	b	N
Random Spore 40	Y	a	b	N
Random Spore 41	N	b	b	N
Random Spore 42	N	b	b	N
Random Spore 43	Y	b	b	N
Random Spore 44	Y	b	b	N
Random Spore 45	N	a	b	N
Random Spore 46	Y	b	b	N
Random Spore 47	Y	b	b	N
