## Supplemental Table S5 for "Epistatic genetic interactions govern morphogenesis during sexual reproduction and infection in a global human fungal pathogen"

### Sheet: TableS4_B3502D_Progeny
Strain	NAT Ristant (Y-yes; N-no)	MAT (STE20; a-a, b-alpha)	RIC8 (a-StopGain; b-WT)	Phenotype on MS medium
B3502D	N	a	b	N
CF830	Y	b	b	N
Random Spore 01	Y	a	b	N
Random Spore 02	N	ab?	b	T
Random Spore 03	N	a	b	N
Random Spore 04	Y	b	b	N
Random Spore 05	Y	b	b	N
Random Spore 06	Y	b	b	N
Random Spore 07	N	a	b	N
Random Spore 08	N	a	b	N
Random Spore 09	N	a	b	N
Random Spore 10	N	b	b	N
Random Spore 11	N	a	b	N
Random Spore 12	N	a	b	N
Random Spore 13	Y	b	b	N
Random Spore 14	N	a	b	N
Random Spore 15	N	b	b	N
Random Spore 16	N	a	b	N
Random Spore 17	Y	a	b	N
Random Spore 18	Y	a	b	N
Random Spore 19	N	a	b	N
Random Spore 20	N	ab?	b	N
Random Spore 21	N	ab?	b	T
Random Spore 22	N	ab?	b	T
Random Spore 23	N	a	b	N
Random Spore 24	Y	a	b	N
